# A novel class of conserved sucrose-phosphate phosphatases highlights the diversity of cyanobacterial sucrose metabolism

**DOI:** 10.64898/2026.09.11.751015

**Authors:** María Santos-Merino, Sreeahila Retnadhas, Sigal Lechno-Yossef, Matthew E. Dwyer, Mariana Aubele-Gonzalez, Daniel C. Ducat

**Affiliations:** MSU-DOE Plant Research Laboratory, Michigan State University, East Lansing, MI, United States, 48824; Department of Biochemistry and Molecular Biology, Michigan State University, East Lansing, MI, United States, 48824

**Keywords:** Cyanobacteria, sucrose metabolism, sucrose-phosphate phosphatase (SPP), sucrose-phosphate phosphatase-like (SPP-like), sucrose 6-phosphate, central carbon metabolism

## Abstract

Sucrose metabolism is an important feature of the physiology of the green lineage of photosynthetic organisms and has therefore been the subject of considerable research on plants, algae, and cyanobacteria. Canonical sucrose biosynthesis pathways often involve the condensation of NDP-glucose and fructose-6-phosphate through the action of sucrose-phosphate synthase, then the dephosphorylation of sucrose 6-phosphate into sucrose via sucrose-phosphate phosphatase (SPP). However, many cyanobacterial genomes encode multiple homologs of SPP proteins (SPP-like), including variants that appear to lack key residues reported to be important for sucrose 6-phosphate binding. Herein, we examine these SPP-like proteins, focusing on the biochemical and physiological characterization of the SPP-like protein encoded by the cyanobacterial model, *Synechococcus elongatus* PCC 7942. Bioinformatic analysis suggests that the SPP-like family of proteins is highly conserved across cyanobacterial species and forms distinct phylogenetic clades that are more widely distributed than the canonical SPP proteins themselves. Biochemical analysis of the purified *S. elongatus* PCC 7942 SPP-like protein reveals that it not only retains the capacity to dephosphorylate sucrose 6-phosphate, but it also may have physiologically relevant phosphatase activity on 3-phosphoglycerate (3-PGA). We provide evidence that the SPP-like family of proteins represents a well-conserved group of phosphatases across cyanobacteria and suggest some enzymes in this family may have evolved a broader substrate specificity relative to the well-characterized SPP family. Our results have broader implications for cyanobacterial regulation of sucrose biosynthesis and other key steps of central carbon metabolism.

**Graphical abstract:** 
