## Supplementary material for "A novel class of conserved sucrose-phosphate phosphatases highlights the diversity of cyanobacterial sucrose metabolism": Table S1

### Sheet: all proteins
Cyanobacterial strain	Morphology	Habitat	SPSu	SPSb	SPPu	SPP-like
Acaryochloris marina MBIC11017	U	Marine	AM1_3195		AM1_2884	AM1_3755
Aliterella atlantica CENA595	U	Marine	UH38_00935		UH38_15035	UH38_13310
Anabaena cylindrica PCC 7122	FH	Freshwater	Anacy_0546	Anacy_5147	Anacy_4941	Anacy_4476
Anabaena sp. 90	FH	Freshwater	ANA_C10718	ANA_C12881	ANA_C10157, ANA_C12945, ANA_C12946	ANA_C20735
Anabaena sp. WA102	FH	Freshwater	AA650_24240	AA650_11585	AA650_21190	AA650_10390
Aphanizomenon flos-aquae 2012/KM1/D3	FH	Freshwater	OA07_16000	OA07_11135	OA07_24745, OA07_15220	OA07_12160, OA07_13485
Arthrospira maxima CS-328	FNH	Freshwater
Arthrospira platensis C1	FNH	Freshwater
Arthrospira platensis NIES-39	FNH	Freshwater				NIES39_H00600
Arthrospira sp. PCC 8005	FNH	Freshwater
Calothrix sp. 336/3	FH	Freshwater			IJ00_04815
Calothrix sp. PCC 6303	FH	Freshwater	Cal6303_2893	Cal6303_0199	Cal6303_0610	Cal6303_0069
Calothrix sp. PCC 7507	FH	Freshwater	Cal7507_6027, Cal7507_5994		Cal7507_2549	Cal7507_6153
Chamaesiphon minutus PCC 6605	U	Freshwater	Cha6605_5458, Cha6605_0855		Cha6605_0297	Cha6605_0835
Chlorogloeopsis fritschii PCC 6912	FH	Soil/Terrestrial	PCC6912_43130		PCC6912_52440
Chroococcidiopsis thermalis PCC 7203	U	Soil/Terrestrial	Chro_2260, Chro_2932		Chro_0680	Chro_1481
Coleofasciculus chthonoplastes PCC 7420	FNH	Saline	MC7420_2965		MC7420_3029	MC7420_6378
Crinalium epipsammum PCC 9333	FNH	Soil/Terrestrial	Cri9333_3742, Cri9333_4344		Cri9333_1967	Cri9333_1707, Cri9333_2099
Cyanobacterium aponinum PCC 10605	U	Freshwater				Cyan10605_3375
Cyanobium gracile PCC 6307	U	Freshwater		Cyagr_0980	Cyagr_0979	Cyagr_1586
Cyanobium sp. PCC 7001	U	Marine		CPCC7001_1239	CPCC7001_1200
Cyanothece sp. ATCC 51142	U	Marine			cce_1207	cce_2437, cce_2301
Cyanothece sp. PCC 7424 (Gloeothece citriformis PCC 7424)	U	Freshwater	PCC7424_3257, PCC7424_1935		PCC7424_4476	PCC7424_0088, PCC7424_3223
Cyanothece sp. PCC 7425	U	Freshwater	Cyan7425_1751, Cyan7425_2924		Cyan7425_4592	Cyan7425_5151
Cyanothece sp. PCC 7822 (Gloeothece verrucosa PCC 7822)	U	Freshwater	Cyan7822_0598		Cyan7822_2392	Cyan7822_1598
Cylindrospermopsis raciborskii CS-505	FH	Freshwater	CRC_02936		CRC_00548	CRC_03273
Cylindrospermum stagnale PCC 7417	FH	Soil/Terrestrial	Cylst_1496	Cylst_1866	Cylst_0594	Cylst_5683, Cylst_3752
Dactylococcopsis salina PCC 8305	U	Saline	Dacsa_1438		Dacsa_0649	Dacsa_1127
Fischerella thermalis JSC-11	FH	Unknown	FJSC11DRAFT_3760		FJSC11DRAFT_2986	FJSC11DRAFT_4537
Geitlerinema sp. PCC 7407	FNH	Unknown	GEI7407_0058		GEI7407_1610	GEI7407_0606, GEI7407_2223
Gloeobacter kilaueensis JS1	U	Unknown	GKIL_4105		GKIL_4106	GKIL_4243
Gloeobacter violaceus PCC 7421	U	Freshwater, Soil/Terrestrial	gll3840, gll3607		gll3839	gll2780
Gloeocapsa sp. PCC 7428	U	Freshwater			Glo7428_0776	Glo7428_2641
Halothece sp. PCC 7418	U	Saline	PCC7418_1738, PCC7418_2984		PCC7418_1364	PCC7418_3508
Hapalosiphon sp. MRB220	FH	Freshwater	AMR41_03555, AMR41_20985		AMR41_05170, AMR41_20990	AMR41_17680
Kamptonema formosum PCC 6407 (Hassallia byssoidea VB512170)	FH	Freshwater			PI95_025755
Leptolyngbya boryana PCC 6306	FNH	Freshwater	LBWT_5330, LBWT_24300		LBWT_43300	LBWT_43350
Leptolyngbya sp. PCC 7375	FNH	Marine				Lepto7375DRAFT_5438, Lepto7375DRAFT_2294
Leptolyngbya sp. PCC 7376	FNH	Marine				Lepto7376_1780, Lepto7376_0376
Leptolyngbyaceae cyanobacterium JSC-12	FNH	Freshwater	OsccyDRAFT_2725, OsccyDRAFT_2576		OsccyDRAFT_4427	OsccyDRAFT_4462
Limnoraphis robusta CS-951	FNH	Saline				WN50_20365
Lyngbya aestuarii BL J	FNH	Marine				M595_4714, M595_3693
Lyngbya confervoides BDU141951	FNH	Marine				QQ91_18295
Mastigocladus laminosus UU774	FH	Unknown	BLD44_011515, BLD44_010800		BLD44_010795, BLD44_004290	BLD44_017310
Mastigocoleus testarum BC008	FH	Marine	BC008_31735, BC008_33390		BC008_17795, BC008_44515	BC008_38200
Microcoleus sp. PCC 7113	FNH	Soil/Terrestrial	Mic7113_0204, Mic7113_1043, Mic7113_5916, Mic7113_5881		Mic7113_1367	Mic7113_1091, Mic7113_2382, Mic7113_2016
Microcoleus vaginatus FGP-2	FNH	Soil/Terrestrial	MicvaDRAFT_2906		MicvaDRAFT_5193
Microcystis aeruginosa DIANCHI905	U	Freshwater	LRR78_19450		LRR78_19460	LRR78_03260
Moorea producens 3L	FNH	Marine	LYNGBM3L_56000, LYNGBM3L_59230		LYNGBM3L_73410
Neosynechococcus sphagnicola sy1	U	Unknown			DO97_05200
Nodularia spumigena CCY9414	FH	Saline	NSP_50790	NSP_8740	NSP_21420	NSP_32550
Nostoc azollae 0708	FH	Freshwater	Aazo_4553, Aazo_1310		Aazo_2470	Aazo_0138
Nostoc piscinale CENA21	FH	Freshwater			ACX27_02245	ACX27_23780, ACX27_05375
Nostoc punctiforme PCC 73102 (ATCC 29133)	FH	Freshwater, Soil/Terrestrial	Npun_R4579, Npun_F3065, Npun_R1558, Npun_F4709		Npun_F3066, Npun_R3569	Npun_R5572, Npun_R5635, Npun_R6195
Nostoc sp. PCC 7107	FH	Freshwater		Nos7107_1808	Nos7107_4134	Nos7107_0074, Nos7107_3617
Nostoc sp. PCC 7120	FH	Freshwater	alr3370, all4376		all0376	alr3714, alr3950
Nostoc sp. PCC 7524	FH	Freshwater	Nos7524_1418	Nos7524_3554	Nos7524_0250	Nos7524_3252, Nos7524_0809
Oscillatoria acuminata PCC 6304	FNH	Soil/Terrestrial	Oscil6304_2973, Oscil6304_2012, Oscil6304_0821, Oscil6304_3321		Oscil6304_5556	Oscil6304_4363, Oscil6304_4200
Oscillatoria nigro-viridis PCC 7112	FNH	Soil/Terrestrial	Osc7112_3724		Osc7112_3132	Osc7112_4431
Phormidium sp. OSCR	FNH	Unknown	HLUCCO16_05120			HLUCCO16_05950
Planktothrix agardhii NIVA-CYA 126/8	FNH	Freshwater				A19Y_3564
Pleurocapsa sp. PCC 7327	U	Unknown	Ple7327_3305, Ple7327_1732		Ple7327_3241	Ple7327_0351, Ple7327_0375
Prochlorococcus marinus str. GP2	U	Marine	EU91_1876
Prochlorococcus marinus str. MIT 9116	U	Marine	EU93_0434			EU93_1511
Prochlorococcus marinus str. MIT 9201	U	Marine	EU95_1566			EU95_0257
Prochlorococcus marinus str. MIT 9202	U	Marine	P9202_382			P9202_1597
Prochlorococcus marinus str. MIT 9302	U	Marine	EU96_0777			EU96_0488
Prochlorococcus marinus str. MIT 9312	U	Marine	PMT9312_1803			PMT9312_0839
Prochlorococcus marinus str. MIT 9314	U	Marine	EU98_1511			EU98_0557
Prochlorococcus marinus str. MIT 9401	U	Marine	EV01_1843			EV01_1446
Prochlorococcus marinus str. PAC1	U	Marine		EV03_1131		EV03_2054
Prochlorococcus marinus str. SB	U	Marine	EV02_1242			EV02_0189
Prochlorococcus sp. MIT 0601	U	Marine	EV05_0409			EV05_0240
Prochlorococcus sp. MIT 0602	U	Marine	EV06_1559			EV06_0904
Prochlorococcus sp. MIT 0604	U	Marine	EW14_2080			EW14_0927
Prochlorococcus sp. MIT 0701	U	Marine		EV12_2408
Prochlorococcus sp. MIT 0801	U	Marine		EW15_2282		EW15_0932
Pseudanabaena biceps PCC 7429	FNH	Freshwater			Pse7429DRAFT_3540	Pse7429DRAFT_3930, Pse7429DRAFT_4687,
Pseudanabaena sp. PCC 7367	FNH	Marine				Pse7367_0836
Richelia intracellularis HH01	FH	Marine			RINTHH_2980
Rivularia sp. PCC 7116	FH	Marine	Riv7116_1620		Riv7116_6091	Riv7116_1336, Riv7116_1197
Rubidibacter lacunae KORDI 51-2	U	Marine	KR51_00033670		KR51_00036500	KR51_00023650
Scytonema millei VB511283	FH	Soil/Terrestrial	QH73_39920		QH73_32320	QH73_0023540
Scytonema tolypothrichoides VB-61278	FH	Soil/Terrestrial	SD80_25365, SD80_08185		SD80_030520	SD80_008830
Stanieria cyanosphaera PCC 7437	U	Freshwater	Sta7437_0828, Sta7437_0877		Sta7437_2821	Sta7437_1204, Sta7437_2824
Synechococcus elongatus PCC 6301	U	Freshwater		syc0730_d		syc0956_c
Synechococcus elongatus PCC 7942	U	Freshwater		Synpcc7942_0808		Synpcc7942_0566
Synechococcus sp. BL107	U	Marine		BL107_06684		BL107_07029
Synechococcus sp. CB0101	U	Marine		CB0101_08175
Synechococcus sp. CC9311	U	Marine		sync_2936		sync_0362
Synechococcus sp. CC9605	U	Marine		Syncc9605_2689		Syncc9605_2605
Synechococcus sp. CC9902	U	Marine		Syncc9902_2315		Syncc9902_2242
Synechococcus sp. GFB01	U	Marine		SYNGFB01_01875, SYNGFB01_01495	SYNGFB01_01500
Synechococcus sp. KORDI-49	U	Marine	KR49_08880
Synechococcus sp. KORDI-52	U	Marine		KR52_02500
Synechococcus sp. KORDI-100	U	Marine	KR100_00785
Synechococcus sp. PCC 6312	U	Freshwater		Syn6312_2695
Synechococcus sp. PCC 7002	U	Marine		SYNPCC7002_A0888	SYNPCC7002_A0887	SYNPCC7002_A2023
Synechococcus sp. PCC 7502 (RCC307)	U	Freshwater	SynRCC307_2529			SynRCC307_0371
Synechococcus sp. PCC 8807	U	Marine		AWQ24_04545	AWQ24_04540	AWQ24_10365
Synechococcus sp. RS9916	U	Marine		RS9916_37502		RS9916_28589
Synechococcus sp. RS9917	U	Marine		RS9917_05830		RS9917_03523
Synechococcus sp. WH 5701	U	Marine	WH5701_04810		WH5701_04820, WH5701_04825
Synechococcus sp. WH 7803	U	Marine		SynWH7803_2527
Synechococcus sp. WH 7805	U	Marine		WH7805_09469
Synechococcus sp. WH 8016	U	Marine		Syn8016DRAFT_2816
Synechococcus sp. WH 8020	U	Marine		WB44_11260
Synechococcus sp. WH 8102	U	Marine		SYNW2520
Synechococcus sp. WH 8103	U	Marine		SynWH8103_02908
Synechococcus sp. WH 8109	U	Marine		Syncc8109_2757		Syncc8109_2668
Synechocystis sp. PCC 6714	U	Freshwater		D082_07330	D082_32810	D082_22870
Synechocystis sp. PCC 6803	U	Freshwater		sll0045	slr0953	sll1524
Thermosynechococcus elongatus BP-1	U	Freshwater		tlr0582
Thermosynechococcus sp. NK55a	U	Unknown		NK55_11890
Tolypothrix bouteillei VB521301	FH	Soil/Terrestrial	DA73_0400021370, DA73_0400007685		DA73_0400029760	DA73_0400025145, DA73_0400022610,
Tolypothrix campylonemoides VB511288	FH	Soil/Terrestrial	SD81_021240, SD81_032110		SD81_034995	SD81_015670, SD81_018335
Tolypothrix sp. PCC 7601	FH	Freshwater	FDUTEX481_01133	FDUTEX481_03174	FDUTEX481_00686, FDUTEX481_07381	FDUTEX481_08967
Trichormus variabilis ATCC 29413	FH	Freshwater	Ava_3301, Ava_3411		Ava_2821	Ava_3590, Ava_1752
Xenococcus sp. PCC 7305	U	Marine			Xen7305DRAFT_00023620	Xen7305DRAFT_00028150
